# Photoreceptors generate neuronal diversity in their target field through a Hedgehog morphogen gradient in *Drosophila*

**DOI:** 10.1101/2022.02.21.481306

**Authors:** Matthew P. Bostock, Anadika R. Prasad, Alicia Donoghue, Vilaiwan M. Fernandes

## Abstract

Defining the origin of neuronal diversity is a major challenge in developmental neurobiology. The *Drosophila* visual system is an excellent paradigm to study how cellular diversity is generated. Photoreceptors from the eye disc grow their axons into the optic lobe and secrete Hedgehog (Hh) to induce the lamina, such that for every unit eye there is a corresponding lamina unit made up of post-mitotic precursors stacked into columns. Each differentiated column contains five lamina neuron types (L1-L5), making it the simplest neuropil in the optic lobe, yet how this diversity is generated was unknown. Here, we found that Hh pathway activity is graded along the distal-proximal axis of lamina columns and further determined that this gradient in pathway activity arises from a gradient of Hh ligand. We manipulated Hh pathway activity cell-autonomously in lamina precursors and non-cell autonomously by inactivating the Hh ligand, and by knocking it down in photoreceptors. These manipulations showed that different thresholds of activity specify unique cell identities, with more proximal cell types specified in response to progressively lower Hh levels. Thus, our data establish that Hh acts as a morphogen to pattern the lamina. Although, this is the first such report during *Drosophila* nervous system development, our work uncovers a remarkable similarity with the vertebrate neural tube, which is patterned by Sonic Hedgehog. Altogether, we show that differentiating neurons can regulate the neuronal diversity of their distant target fields through morphogen gradients.
