## Supplementary material for "Photoreceptors generate neuronal diversity in their target field through a Hedgehog morphogen gradient in *Drosophila*": Bostock et al HCR Probe Sequences: Bostock et al HCR Probe Sequences.xlsx

### Sheet: Rdo
rdo_B3_1		GTCCCTGCCTCTATATCTTTGCCACAATCTGGTCTAGTATTTTGG
rdo_B3_2		GTCCCTGCCTCTATATCTTTAAATCGTTTGGGCTCCTAGTTGGGT
rdo_B3_3		GTCCCTGCCTCTATATCTTTTATTTAGCAAATGAACCGTACTTTC
rdo_B3_4		GTCCCTGCCTCTATATCTTTCCTTCGGGGAAAGGCCAAATTTGAT
rdo_B3_5		GTCCCTGCCTCTATATCTTTAGAAATTGTCACTTTACATCACGCC
rdo_B3_6		GTCCCTGCCTCTATATCTTTGGCAACCAAGGACAGTATAATGACG
rdo_B3_7		GTCCCTGCCTCTATATCTTTGTACATCAGGCTGCCCATATTCGGA
rdo_B3_8		GTCCCTGCCTCTATATCTTTGATGCCGTGTAATTGATTCCGAGAT
rdo_B3_9		GTCCCTGCCTCTATATCTTTCCTCTTCTGTGTGGGTTTATTGAAC
rdo_B3_10		GTCCCTGCCTCTATATCTTTCTCAAGAAAGTTATATGATGTGCTG
rdo_B3_11		GTCCCTGCCTCTATATCTTTGAGCTGGAAAAATAGTTTGGAACAG
rdo_B3_12		GTCCCTGCCTCTATATCTTTTCTCAGTTGCTTGAAGGGATGCAGT
rdo_B3_13		GTCCCTGCCTCTATATCTTTTCCTCGAAAGTTGTTCTCTGTGATA
rdo_B3_14		GTCCCTGCCTCTATATCTTTAATTGCGAACTCAAATCCTAATTAC
rdo_B3_15		GTCCCTGCCTCTATATCTTTATACTTGAGTCTACTTAGCATGAAG
rdo_B3_16		GTCCCTGCCTCTATATCTTTATTCGTCTTTGGACCATTTGGTGCC
rdo_B3_17		GTCCCTGCCTCTATATCTTTCATGCGAAAGAGTTGGTCCACCACC
rdo_B3_18		GTCCCTGCCTCTATATCTTTCAGGCCTCCTTTTGTGCAGATGGCC
rdo_B3_19		GTCCCTGCCTCTATATCTTTATCCGTCAAATGGCGAAACGTTGAA
rdo_B3_20		GTCCCTGCCTCTATATCTTTGCCAATTAACTCGCCCGATAATTTA
rdo_B3_21		ACACACTTATGCACGGGCGACACAGTTCCACTCAACTTTAACCCG
rdo_B3_22		CTGTTATTGATTCGAGGGGAGAACCTTCCACTCAACTTTAACCCG
rdo_B3_23		GTGTCGGGATATTTGAATGGTCCCGTTCCACTCAACTTTAACCCG
rdo_B3_24		AATGGCAGTATGGAATAATGGCGTATTCCACTCAACTTTAACCCG
rdo_B3_25		ACAACGGCATGTAAATCGAAAATTATTCCACTCAACTTTAACCCG
rdo_B3_26		GTAGCGAGCCCGATTTTTCGAAAAGTTCCACTCAACTTTAACCCG
rdo_B3_27		AGCTGAGTTCGGCGAGTGCGACACATTCCACTCAACTTTAACCCG
rdo_B3_28		TTGAATCCTGAGGACCGTGTCCTCGTTCCACTCAACTTTAACCCG
rdo_B3_29		GAGCATCTTTGCTATAGTTACGATGTTCCACTCAACTTTAACCCG
rdo_B3_30		AATGGCCAGAGTATTGAGACCACCGTTCCACTCAACTTTAACCCG
rdo_B3_31		AATCGCCAGGTGTGTAAGCTGGGGATTCCACTCAACTTTAACCCG
rdo_B3_32		CAAGGAATTGCCGGAGATATTGAGATTCCACTCAACTTTAACCCG
rdo_B3_33		TAAGTCCAATTCCAGTAGGTTGTCCTTCCACTCAACTTTAACCCG
rdo_B3_34		TGATCGTCTGGAGTGATTAATGAACTTCCACTCAACTTTAACCCG
rdo_B3_35		CTGCAGCGGATTTCCGCTAAGGTCCTTCCACTCAACTTTAACCCG
rdo_B3_36		GGCAGGACTCAGGCTCAGGCCCTGTTTCCACTCAACTTTAACCCG
rdo_B3_37		CAAATCCAGATGATTAAGACTCTTCTTCCACTCAACTTTAACCCG
rdo_B3_38		CAACTCATTGGGCGACAGCAGTGAATTCCACTCAACTTTAACCCG
rdo_B3_39		GTTGTCGGCCAAATTAAGGCGACGCTTCCACTCAACTTTAACCCG
rdo_B3_40		CATTACGACTTTCGCAACTCTCGGGTTCCACTCAACTTTAACCCG
rdo_B5_1		CTCACTCCCAATCTCTATAAGCCACAATCTGGTCTAGTATTTTGG
rdo_B5_2		CTCACTCCCAATCTCTATAAAAATCGTTTGGGCTCCTAGTTGGGT
rdo_B5_3		CTCACTCCCAATCTCTATAATATTTAGCAAATGAACCGTACTTTC
rdo_B5_4		CTCACTCCCAATCTCTATAACCTTCGGGGAAAGGCCAAATTTGAT
rdo_B5_5		CTCACTCCCAATCTCTATAAAGAAATTGTCACTTTACATCACGCC
rdo_B5_6		CTCACTCCCAATCTCTATAAGGCAACCAAGGACAGTATAATGACG
rdo_B5_7		CTCACTCCCAATCTCTATAAGTACATCAGGCTGCCCATATTCGGA
rdo_B5_8		CTCACTCCCAATCTCTATAAGATGCCGTGTAATTGATTCCGAGAT
rdo_B5_9		CTCACTCCCAATCTCTATAACCTCTTCTGTGTGGGTTTATTGAAC
rdo_B5_10		CTCACTCCCAATCTCTATAACTCAAGAAAGTTATATGATGTGCTG
rdo_B5_11		CTCACTCCCAATCTCTATAAGAGCTGGAAAAATAGTTTGGAACAG
rdo_B5_12		CTCACTCCCAATCTCTATAATCTCAGTTGCTTGAAGGGATGCAGT
rdo_B5_13		CTCACTCCCAATCTCTATAATCCTCGAAAGTTGTTCTCTGTGATA
rdo_B5_14		CTCACTCCCAATCTCTATAAAATTGCGAACTCAAATCCTAATTAC
rdo_B5_15		CTCACTCCCAATCTCTATAAATACTTGAGTCTACTTAGCATGAAG
rdo_B5_16		CTCACTCCCAATCTCTATAAATTCGTCTTTGGACCATTTGGTGCC
rdo_B5_17		CTCACTCCCAATCTCTATAACATGCGAAAGAGTTGGTCCACCACC
rdo_B5_18		CTCACTCCCAATCTCTATAACAGGCCTCCTTTTGTGCAGATGGCC
rdo_B5_19		CTCACTCCCAATCTCTATAAATCCGTCAAATGGCGAAACGTTGAA
rdo_B5_20		CTCACTCCCAATCTCTATAAGCCAATTAACTCGCCCGATAATTTA
rdo_B5_21		ACACACTTATGCACGGGCGACACAGAACTACCCTACAAATCCAAT
rdo_B5_22		CTGTTATTGATTCGAGGGGAGAACCAACTACCCTACAAATCCAAT
rdo_B5_23		GTGTCGGGATATTTGAATGGTCCCGAACTACCCTACAAATCCAAT
rdo_B5_24		AATGGCAGTATGGAATAATGGCGTAAACTACCCTACAAATCCAAT
rdo_B5_25		ACAACGGCATGTAAATCGAAAATTAAACTACCCTACAAATCCAAT
rdo_B5_26		GTAGCGAGCCCGATTTTTCGAAAAGAACTACCCTACAAATCCAAT
rdo_B5_27		AGCTGAGTTCGGCGAGTGCGACACAAACTACCCTACAAATCCAAT
rdo_B5_28		TTGAATCCTGAGGACCGTGTCCTCGAACTACCCTACAAATCCAAT
rdo_B5_29		GAGCATCTTTGCTATAGTTACGATGAACTACCCTACAAATCCAAT
rdo_B5_30		AATGGCCAGAGTATTGAGACCACCGAACTACCCTACAAATCCAAT
rdo_B5_31		AATCGCCAGGTGTGTAAGCTGGGGAAACTACCCTACAAATCCAAT
rdo_B5_32		CAAGGAATTGCCGGAGATATTGAGAAACTACCCTACAAATCCAAT
rdo_B5_33		TAAGTCCAATTCCAGTAGGTTGTCCAACTACCCTACAAATCCAAT
rdo_B5_34		TGATCGTCTGGAGTGATTAATGAACAACTACCCTACAAATCCAAT
rdo_B5_35		CTGCAGCGGATTTCCGCTAAGGTCCAACTACCCTACAAATCCAAT
rdo_B5_36		GGCAGGACTCAGGCTCAGGCCCTGTAACTACCCTACAAATCCAAT
rdo_B5_37		CAAATCCAGATGATTAAGACTCTTCAACTACCCTACAAATCCAAT
rdo_B5_38		CAACTCATTGGGCGACAGCAGTGAAAACTACCCTACAAATCCAAT
rdo_B5_39		GTTGTCGGCCAAATTAAGGCGACGCAACTACCCTACAAATCCAAT
rdo_B5_40		CATTACGACTTTCGCAACTCTCGGGAACTACCCTACAAATCCAAT

### Sheet: Erm
erm_B3_1		GTCCCTGCCTCTATATCTTTAGGGATACGCTATGTACAAAATGCT
erm_B3_2		GTCCCTGCCTCTATATCTTTTTACTCGTCTCGCCGCTGGAAAGTG
erm_B3_3		GTCCCTGCCTCTATATCTTTTGGCGACTAACTAGGTAAATCCTTT
erm_B3_4		GTCCCTGCCTCTATATCTTTTCCGGGGACGGGGATTCGCCGGTAT
erm_B3_5		GTCCCTGCCTCTATATCTTTTCCTGGTGGCGGGAGCTCACAAACT
erm_B3_6		GTCCCTGCCTCTATATCTTTTAGAAGAGACCGTTCAGTGCGCGGA
erm_B3_7		GTCCCTGCCTCTATATCTTTTCGCGCCGCCTGTCGTAGGTGGGTG
erm_B3_8		GTCCCTGCCTCTATATCTTTATCTTGTGCCGGCAGAGAGTCGAAG
erm_B3_9		GTCCCTGCCTCTATATCTTTGCTGGACTACACGGTTGCATGCCAC
erm_B3_10		GTCCCTGCCTCTATATCTTTGACTTTTCCAGGGTATGTTGCAAAT
erm_B3_11		GTCCCTGCCTCTATATCTTTTGATGGAAGCCACCGGGCGGATACT
erm_B3_12		GTCCCTGCCTCTATATCTTTCATTTCCATCTATGTATATCGGTTG
erm_B3_13		GTCCCTGCCTCTATATCTTTTTGGCTATGAAGGTCTCCGAGAGTC
erm_B3_14		GTCCCTGCCTCTATATCTTTCGGGATCTGGCTCCAGTGGCGGAAG
erm_B3_15		GTCCCTGCCTCTATATCTTTGAGTCATAGTTGACAGTGGATGGCG
erm_B3_16		GTCCCTGCCTCTATATCTTTGCGGTGAAGCTGCTCAGGTGGGCGG
erm_B3_17		GTCCCTGCCTCTATATCTTTCTCTTCAAGTTAGCTTGCAATCCCG
erm_B3_18		GTCCCTGCCTCTATATCTTTATCGAAAACTTTAGGGGACACGCCC
erm_B3_19		GTCCCTGCCTCTATATCTTTGCCGCCGCTGCCACAAACTGCAGTC
erm_B3_20		GTCCCTGCCTCTATATCTTTGCCATCGAGGATATGGCCGTGGTGG
erm_B3_21		TAAGTAGAGTGTTCTGTGAGACTTCTTCCACTCAACTTTAACCCG
erm_B3_22		GAAACGGCGGACCTGGGCCAGGCGGTTCCACTCAACTTTAACCCG
erm_B3_23		CTACACGGAACTCAGGGCTTTCGGTTTCCACTCAACTTTAACCCG
erm_B3_24		GCACTGCCCAGAGCAGTGCATCCGATTCCACTCAACTTTAACCCG
erm_B3_25		TACAGCAGGGGATACTGCGAGAGCATTCCACTCAACTTTAACCCG
erm_B3_26		GTGGAGGTGGACAGGGGTCCTTCTGTTCCACTCAACTTTAACCCG
erm_B3_27		GAGGCAAGTGGCTCCCTGCGCGTGTTTCCACTCAACTTTAACCCG
erm_B3_28		TTGTGCGGCTTTTCCGACGTGTGGATTCCACTCAACTTTAACCCG
erm_B3_29		GAAGGCGGCATCATTGCGATTTCTCTTCCACTCAACTTTAACCCG
erm_B3_30		CTCTGGGCTGTTCTCTGGGCCACTGTTCCACTCAACTTTAACCCG
erm_B3_31		TCGTGAGGTGGAGCCACTCCGAGCTTTCCACTCAACTTTAACCCG
erm_B3_32		ACGGATATCTAGTGCAACTCTAAGATTCCACTCAACTTTAACCCG
erm_B3_33		TCCGCATAGTATCGCTGTCAAAACATTCCACTCAACTTTAACCCG
erm_B3_34		TCGATGGATCCTTGCGGCGAGGGGGTTCCACTCAACTTTAACCCG
erm_B3_35		GGACCCGGCACATACTTCTTGAAAGTTCCACTCAACTTTAACCCG
erm_B3_36		GAGTGATGCAAGCTGGCATTCAGGGTTCCACTCAACTTTAACCCG
erm_B3_37		TCGCCCTGATCCTGCGGCGATCGTTTTCCACTCAACTTTAACCCG
erm_B3_38		CTGTGATCCGGCTCCATGATCTTGGTTCCACTCAACTTTAACCCG
erm_B3_39		TGCCCGGAATTCGAGCTGCTCGCAGTTCCACTCAACTTTAACCCG
erm_B3_40		TCGATCAGCAGATCGCTCCTGGAGGTTCCACTCAACTTTAACCCG
erm_B5_1		CTCACTCCCAATCTCTATAATGGCGACTAACTAGGTAAATCCTTT
erm_B5_2		CTCACTCCCAATCTCTATAAAGGGATACGCTATGTACAAAATGCT
erm_B5_3		CTCACTCCCAATCTCTATAATTACTCGTCTCGCCGCTGGAAAGTG
erm_B5_4		CTCACTCCCAATCTCTATAATCCGGGGACGGGGATTCGCCGGTAT
erm_B5_5		CTCACTCCCAATCTCTATAAACGGATATCTAGTGCAACTCTAAGA
erm_B5_6		CTCACTCCCAATCTCTATAATAGAAGAGACCGTTCAGTGCGCGGA
erm_B5_7		CTCACTCCCAATCTCTATAATCCTGGTGGCGGGAGCTCACAAACT
erm_B5_8		CTCACTCCCAATCTCTATAATCGCGCCGCCTGTCGTAGGTGGGTG
erm_B5_9		CTCACTCCCAATCTCTATAAATCTTGTGCCGGCAGAGAGTCGAAG
erm_B5_10		CTCACTCCCAATCTCTATAAGCTGGACTACACGGTTGCATGCCAC
erm_B5_11		CTCACTCCCAATCTCTATAAGACTTTTCCAGGGTATGTTGCAAAT
erm_B5_12		CTCACTCCCAATCTCTATAATAAAAACACCTTTTTCTATATCGAA
erm_B5_13		CTCACTCCCAATCTCTATAAGCGGCGCTCTCCATCACGGGGCTCT
erm_B5_14		CTCACTCCCAATCTCTATAATGATGGAAGCCACCGGGCGGATACT
erm_B5_15		CTCACTCCCAATCTCTATAACGGGATCTGGCTCCAGTGGCGGAAG
erm_B5_16		CTCACTCCCAATCTCTATAATTGGCTATGAAGGTCTCCGAGAGTC
erm_B5_17		CTCACTCCCAATCTCTATAAGCCGCCGCTGCCACAAACTGCAGTC
erm_B5_18		CTCACTCCCAATCTCTATAACTCTTCAAGTTAGCTTGCAATCCCG
erm_B5_19		CTCACTCCCAATCTCTATAAGAGTCATAGTTGACAGTGGATGGCG
erm_B5_20		CTCACTCCCAATCTCTATAAATCGAAAACTTTAGGGGACACGCCC
erm_B5_21		CTACACGGAACTCAGGGCTTTCGGTAACTACCCTACAAATCCAAT
erm_B5_22		TAAGTAGAGTGTTCTGTGAGACTTCAACTACCCTACAAATCCAAT
erm_B5_23		GAAACGGCGGACCTGGGCCAGGCGGAACTACCCTACAAATCCAAT
erm_B5_24		GCACTGCCCAGAGCAGTGCATCCGAAACTACCCTACAAATCCAAT
erm_B5_25		ACACAGACACTTAGGGATAGAGTACAACTACCCTACAAATCCAAT
erm_B5_26		GTGGAGGTGGACAGGGGTCCTTCTGAACTACCCTACAAATCCAAT
erm_B5_27		TACAGCAGGGGATACTGCGAGAGCAAACTACCCTACAAATCCAAT
erm_B5_28		GAGGCAAGTGGCTCCCTGCGCGTGTAACTACCCTACAAATCCAAT
erm_B5_29		TTGTGCGGCTTTTCCGACGTGTGGAAACTACCCTACAAATCCAAT
erm_B5_30		GAAGGCGGCATCATTGCGATTTCTCAACTACCCTACAAATCCAAT
erm_B5_31		CTCTGGGCTGTTCTCTGGGCCACTGAACTACCCTACAAATCCAAT
erm_B5_32		AGACCCCAAAAAGCTGTAACGCAATAACTACCCTACAAATCCAAT
erm_B5_33		CTCTGCTGGGCAGGATTCTGTTCGGAACTACCCTACAAATCCAAT
erm_B5_34		TCGTGAGGTGGAGCCACTCCGAGCTAACTACCCTACAAATCCAAT
erm_B5_35		TCGATGGATCCTTGCGGCGAGGGGGAACTACCCTACAAATCCAAT
erm_B5_36		TCCGCATAGTATCGCTGTCAAAACAAACTACCCTACAAATCCAAT
erm_B5_37		TGCCCGGAATTCGAGCTGCTCGCAGAACTACCCTACAAATCCAAT
erm_B5_38		TCGCCCTGATCCTGCGGCGATCGTTAACTACCCTACAAATCCAAT
erm_B5_39		GGACCCGGCACATACTTCTTGAAAGAACTACCCTACAAATCCAAT
erm_B5_40		CTGTGATCCGGCTCCATGATCTTGGAACTACCCTACAAATCCAAT

### Sheet: VGlut
Vglut_B3_1		GTCCCTGCCTCTATATCTTTTTTCATTTACAGTGCATGCCACACC
Vglut_B3_2		GTCCCTGCCTCTATATCTTTTCTTTAAATGAATAGGGGCGTTAAC
Vglut_B3_3		GTCCCTGCCTCTATATCTTTGAAAGACCCATCAATATACTAGCAT
Vglut_B3_4		GTCCCTGCCTCTATATCTTTGGCATCGTGGGATGAGCCGACTCCC
Vglut_B3_5		GTCCCTGCCTCTATATCTTTGCTGTACAAATTACGGTATTAGAAT
Vglut_B3_6		GTCCCTGCCTCTATATCTTTGTTGCCTTTGCGCCGTTATCACTTG
Vglut_B3_7		GTCCCTGCCTCTATATCTTTACTGATGGTTTAACACTATTAAAGT
Vglut_B3_8		GTCCCTGCCTCTATATCTTTTCCCCGTAGGTCGGTGGGGCATCCT
Vglut_B3_9		GTCCCTGCCTCTATATCTTTAGGTTGTCTATGGAACCGACGACGA
Vglut_B3_10		GTCCCTGCCTCTATATCTTTGGGGGATTTTCACTTGGTCGCCATA
Vglut_B3_11		GTCCCTGCCTCTATATCTTTAAAAAGGGGGGAAAACTTTAACGGC
Vglut_B3_12		GTCCCTGCCTCTATATCTTTGGCACGAAGAGATGCAGCGTGGCGG
Vglut_B3_13		GTCCCTGCCTCTATATCTTTAACATGTACCATATGATTCCGAACA
Vglut_B3_14		GTCCCTGCCTCTATATCTTTGTTTGGGTCTATGTGGGCTAATGGT
Vglut_B3_15		GTCCCTGCCTCTATATCTTTATATATATCAGTGACCTATGGCGAA
Vglut_B3_16		GTCCCTGCCTCTATATCTTTAAGGCCACGCCGCAGGTCAAGGCAA
Vglut_B3_17		GTCCCTGCCTCTATATCTTTCCAGTGGCCAACATTTTTAATTGCC
Vglut_B3_18		GTCCCTGCCTCTATATCTTTGCAAGATTATATAATCGGCCTCTAG
Vglut_B3_19		GTCCCTGCCTCTATATCTTTTAGGAACCGGAAAAGGCCAGCGTCG
Vglut_B3_20		GTCCCTGCCTCTATATCTTTTTCATGTAGTCGCCCAACATGCCCG
Vglut_B3_21		ATTTCGATTCTCGTGGAGTTTGTGCTTCCACTCAACTTTAACCCG
Vglut_B3_22		TTGGTGAAGACTGGTACATTTATTCTTCCACTCAACTTTAACCCG
Vglut_B3_23		ATGCCGGCCAGAGTACCAATTCCATTTCCACTCAACTTTAACCCG
Vglut_B3_24		TCCCGCCACGGAGTCGTCTTCAGGGTTCCACTCAACTTTAACCCG
Vglut_B3_25		GTATCTGTGTGATTATTTATTCGCTTTCCACTCAACTTTAACCCG
Vglut_B3_26		CGCCCAAGTCAGCGTCTGTTGTGCTTTCCACTCAACTTTAACCCG
Vglut_B3_27		GTTCTTCTGTGACTGGTTATAGCCATTCCACTCAACTTTAACCCG
Vglut_B3_28		TAGCCATACTGCCCAGGATTGGTAATTCCACTCAACTTTAACCCG
Vglut_B3_29		ACAGAGTTTGACCACGAGACCGGCGTTCCACTCAACTTTAACCCG
Vglut_B3_30		ATTTTCGGGTTGGCTCGTTCTCTCATTCCACTCAACTTTAACCCG
Vglut_B3_31		CATCGATGGAACTCAACAAATAGAGTTCCACTCAACTTTAACCCG
Vglut_B3_32		TGACCGTGCATCAGGGTCATGGCGATTCCACTCAACTTTAACCCG
Vglut_B3_33		GGGTTCTCGAAGCACAACCATATCCTTCCACTCAACTTTAACCCG
Vglut_B3_34		TATATGCTTTATAGATCGATTAGGCTTCCACTCAACTTTAACCCG
Vglut_B3_35		GATTTCCGACTACAACTAAAAGCTATTCCACTCAACTTTAACCCG
Vglut_B3_36		TTATAACCGGATATGGCAAAGCCACTTCCACTCAACTTTAACCCG
Vglut_B3_37		ACACTAACCTAATATTACACATACGTTCCACTCAACTTTAACCCG
Vglut_B3_38		AGTTACGTAATCCATTTCGTAGTTGTTCCACTCAACTTTAACCCG
Vglut_B3_39		AGCGGAAGTCCAACCACCACGCCCGTTCCACTCAACTTTAACCCG
Vglut_B3_40		TACTCGGGGGCACCGAATGAGGTTTTTCCACTCAACTTTAACCCG
Vglut_B5_1		CTCACTCCCAATCTCTATAATTTCATTTACAGTGCATGCCACACC
Vglut_B5_2		CTCACTCCCAATCTCTATAATCTTTAAATGAATAGGGGCGTTAAC
Vglut_B5_3		CTCACTCCCAATCTCTATAAGAAAGACCCATCAATATACTAGCAT
Vglut_B5_4		CTCACTCCCAATCTCTATAAGGCATCGTGGGATGAGCCGACTCCC
Vglut_B5_5		CTCACTCCCAATCTCTATAAGCTGTACAAATTACGGTATTAGAAT
Vglut_B5_6		CTCACTCCCAATCTCTATAAGTTGCCTTTGCGCCGTTATCACTTG
Vglut_B5_7		CTCACTCCCAATCTCTATAAACTGATGGTTTAACACTATTAAAGT
Vglut_B5_8		CTCACTCCCAATCTCTATAATCCCCGTAGGTCGGTGGGGCATCCT
Vglut_B5_9		CTCACTCCCAATCTCTATAAAGGTTGTCTATGGAACCGACGACGA
Vglut_B5_10		CTCACTCCCAATCTCTATAAGGGGGATTTTCACTTGGTCGCCATA
Vglut_B5_11		CTCACTCCCAATCTCTATAAAAAAAGGGGGGAAAACTTTAACGGC
Vglut_B5_12		CTCACTCCCAATCTCTATAAGGCACGAAGAGATGCAGCGTGGCGG
Vglut_B5_13		CTCACTCCCAATCTCTATAAAACATGTACCATATGATTCCGAACA
Vglut_B5_14		CTCACTCCCAATCTCTATAAGTTTGGGTCTATGTGGGCTAATGGT
Vglut_B5_15		CTCACTCCCAATCTCTATAAATATATATCAGTGACCTATGGCGAA
Vglut_B5_16		CTCACTCCCAATCTCTATAAAAGGCCACGCCGCAGGTCAAGGCAA
Vglut_B5_17		CTCACTCCCAATCTCTATAACCAGTGGCCAACATTTTTAATTGCC
Vglut_B5_18		CTCACTCCCAATCTCTATAAGCAAGATTATATAATCGGCCTCTAG
Vglut_B5_19		CTCACTCCCAATCTCTATAATAGGAACCGGAAAAGGCCAGCGTCG
Vglut_B5_20		CTCACTCCCAATCTCTATAATTCATGTAGTCGCCCAACATGCCCG
Vglut_B5_21		ATTTCGATTCTCGTGGAGTTTGTGCAACTACCCTACAAATCCAAT
Vglut_B5_22		TTGGTGAAGACTGGTACATTTATTCAACTACCCTACAAATCCAAT
Vglut_B5_23		ATGCCGGCCAGAGTACCAATTCCATAACTACCCTACAAATCCAAT
Vglut_B5_24		TCCCGCCACGGAGTCGTCTTCAGGGAACTACCCTACAAATCCAAT
Vglut_B5_25		GTATCTGTGTGATTATTTATTCGCTAACTACCCTACAAATCCAAT
Vglut_B5_26		CGCCCAAGTCAGCGTCTGTTGTGCTAACTACCCTACAAATCCAAT
Vglut_B5_27		GTTCTTCTGTGACTGGTTATAGCCAAACTACCCTACAAATCCAAT
Vglut_B5_28		TAGCCATACTGCCCAGGATTGGTAAAACTACCCTACAAATCCAAT
Vglut_B5_29		ACAGAGTTTGACCACGAGACCGGCGAACTACCCTACAAATCCAAT
Vglut_B5_30		ATTTTCGGGTTGGCTCGTTCTCTCAAACTACCCTACAAATCCAAT
Vglut_B5_31		CATCGATGGAACTCAACAAATAGAGAACTACCCTACAAATCCAAT
Vglut_B5_32		TGACCGTGCATCAGGGTCATGGCGAAACTACCCTACAAATCCAAT
Vglut_B5_33		GGGTTCTCGAAGCACAACCATATCCAACTACCCTACAAATCCAAT
Vglut_B5_34		TATATGCTTTATAGATCGATTAGGCAACTACCCTACAAATCCAAT
Vglut_B5_35		GATTTCCGACTACAACTAAAAGCTAAACTACCCTACAAATCCAAT
Vglut_B5_36		TTATAACCGGATATGGCAAAGCCACAACTACCCTACAAATCCAAT
Vglut_B5_37		ACACTAACCTAATATTACACATACGAACTACCCTACAAATCCAAT
Vglut_B5_38		AGTTACGTAATCCATTTCGTAGTTGAACTACCCTACAAATCCAAT
Vglut_B5_39		AGCGGAAGTCCAACCACCACGCCCGAACTACCCTACAAATCCAAT
Vglut_B5_40		TACTCGGGGGCACCGAATGAGGTTTAACTACCCTACAAATCCAAT

### Sheet: Ap
ap_B3_1		GTCCCTGCCTCTATATCTTTCTTGGGTAATCCTCTACACCCCGGC
ap_B3_2		GTCCCTGCCTCTATATCTTTTCAAGAGCTAGCCGTGCTTGATCTA
ap_B3_3		GTCCCTGCCTCTATATCTTTAAGGAACATAGGGTCACACACTCAC
ap_B3_4		GTCCCTGCCTCTATATCTTTATACGTGTAAACTAGACTGGTCAAA
ap_B3_5		GTCCCTGCCTCTATATCTTTAGTGTTGAGATCTATGTTAGCGGTG
ap_B3_6		GTCCCTGCCTCTATATCTTTCCGGTAATAAGTGTGCGCACAACTT
ap_B3_7		GTCCCTGCCTCTATATCTTTCTTTGTACTATGATCACAAATATCT
ap_B3_8		GTCCCTGCCTCTATATCTTTCATTAGAGACAGAGGCGCGTATGCG
ap_B3_9		GTCCCTGCCTCTATATCTTTGTGATGCTTAAACGAGGTTCGCATT
ap_B3_10		GTCCCTGCCTCTATATCTTTGAGGTAGAAGCGATCCTGTATCTGA
ap_B3_11		GTCCCTGCCTCTATATCTTTTCCCAATATAAACGACGTAGGACTG
ap_B3_12		GTCCCTGCCTCTATATCTTTATCGGCTGTTTCGTAGCTTCTAAAT
ap_B3_13		GTCCCTGCCTCTATATCTTTGAATAGACAACTGGCATAAGAACGT
ap_B3_14		GTCCCTGCCTCTATATCTTTATTGCCAGCGGGCAATTCATATGAG
ap_B3_15		GTCCCTGCCTCTATATCTTTTACAGCCGAGCTCAAGTCAAAACAA
ap_B3_16		GTCCCTGCCTCTATATCTTTCCGACAGGCGTAGCACTGTAGGCAA
ap_B3_17		GTCCCTGCCTCTATATCTTTAGCACTGCCACATTGATTGCTCCCT
ap_B3_18		GTCCCTGCCTCTATATCTTTTTCCAAGGATGATGTCCGTCGGTCG
ap_B3_19		GTCCCTGCCTCTATATCTTTTTATGACCGGGCAGGCGATTACCGA
ap_B3_20		GTCCCTGCCTCTATATCTTTGTCGCAGCTGAAAAACTGGGAATGT
ap_B3_21		GTCCCTGCCTCTATATCTTTAGTTTTCTGTGACAATTGTTTTAGA
ap_B3_22		TTAAAAGGGCTGCGGTGCTACGTTGTTCCACTCAACTTTAACCCG
ap_B3_23		CCCATCCGACAAGGCAGCCCATAGCTTCCACTCAACTTTAACCCG
ap_B3_24		ACTTTCTCCTTAGCACCAAGGTAATTTCCACTCAACTTTAACCCG
ap_B3_25		GAACAATCGGTCCGTTCCTCGTAGATTCCACTCAACTTTAACCCG
ap_B3_26		CGAGCCTCGGCCAAAGTCCACGTACTTCCACTCAACTTTAACCCG
ap_B3_27		CCACGATTAGATGCCCGGCTAGGCTTTCCACTCAACTTTAACCCG
ap_B3_28		CTCGGTGCCGTAAGCGTTGCCAAATTTCCACTCAACTTTAACCCG
ap_B3_29		ACTCGACGATGCCTGTTACTGATAATTCCACTCAACTTTAACCCG
ap_B3_30		AAAGTAGGACTTCATGGTACGCAGCTTCCACTCAACTTTAACCCG
ap_B3_31		TGCATGCCACCGTTTTTCCACAGCGTTCCACTCAACTTTAACCCG
ap_B3_32		GTTAAGTGGCGGTGTGCTGTTCGGTTTCCACTCAACTTTAACCCG
ap_B3_33		GGCGGCTGAGTCCTCAAAGGTAGCATTCCACTCAACTTTAACCCG
ap_B3_34		GGGTCCGGGACTGTGTATGAGGCACTTCCACTCAACTTTAACCCG
ap_B3_35		ATCGGAAGGTGAAAGCTTGGTAAAATTCCACTCAACTTTAACCCG
ap_B3_36		TTCGATCCAGTTCTGGCAAACCGAATTCCACTCAACTTTAACCCG
ap_B3_37		GCATGAGGATTCCCGTTCCAGCGGCTTCCACTCAACTTTAACCCG
ap_B3_38		CAATGGGTGATTGTTATTTGCACCTTTCCACTCAACTTTAACCCG
ap_B3_39		CGTCTTTTGGAATGACACGAGGTCTTTCCACTCAACTTTAACCCG
ap_B3_40		TGCGGCTGTGCTCCCTTGTGTTGTTTTCCACTCAACTTTAACCCG
ap_B5_1		CTCACTCCCAATCTCTATAACTTGGGTAATCCTCTACACCCCGGC
ap_B5_2		CTCACTCCCAATCTCTATAATCAAGAGCTAGCCGTGCTTGATCTA
ap_B5_3		CTCACTCCCAATCTCTATAAAAGGAACATAGGGTCACACACTCAC
ap_B5_4		CTCACTCCCAATCTCTATAAATACGTGTAAACTAGACTGGTCAAA
ap_B5_5		CTCACTCCCAATCTCTATAAAGTGTTGAGATCTATGTTAGCGGTG
ap_B5_6		CTCACTCCCAATCTCTATAACCGGTAATAAGTGTGCGCACAACTT
ap_B5_7		CTCACTCCCAATCTCTATAACTTTGTACTATGATCACAAATATCT
ap_B5_8		CTCACTCCCAATCTCTATAACATTAGAGACAGAGGCGCGTATGCG
ap_B5_9		CTCACTCCCAATCTCTATAAGTGATGCTTAAACGAGGTTCGCATT
ap_B5_10		CTCACTCCCAATCTCTATAAGAGGTAGAAGCGATCCTGTATCTGA
ap_B5_11		CTCACTCCCAATCTCTATAATCCCAATATAAACGACGTAGGACTG
ap_B5_12		CTCACTCCCAATCTCTATAAATCGGCTGTTTCGTAGCTTCTAAAT
ap_B5_13		CTCACTCCCAATCTCTATAAGAATAGACAACTGGCATAAGAACGT
ap_B5_14		CTCACTCCCAATCTCTATAAATTGCCAGCGGGCAATTCATATGAG
ap_B5_15		CTCACTCCCAATCTCTATAATACAGCCGAGCTCAAGTCAAAACAA
ap_B5_16		CTCACTCCCAATCTCTATAACCGACAGGCGTAGCACTGTAGGCAA
ap_B5_17		CTCACTCCCAATCTCTATAAAGCACTGCCACATTGATTGCTCCCT
ap_B5_18		CTCACTCCCAATCTCTATAATTCCAAGGATGATGTCCGTCGGTCG
ap_B5_19		CTCACTCCCAATCTCTATAATTATGACCGGGCAGGCGATTACCGA
ap_B5_20		CTCACTCCCAATCTCTATAAGTCGCAGCTGAAAAACTGGGAATGT
ap_B5_21		TTAAAAGGGCTGCGGTGCTACGTTGAACTACCCTACAAATCCAAT
ap_B5_22		CCCATCCGACAAGGCAGCCCATAGCAACTACCCTACAAATCCAAT
ap_B5_23		ACTTTCTCCTTAGCACCAAGGTAATAACTACCCTACAAATCCAAT
ap_B5_24		GAACAATCGGTCCGTTCCTCGTAGAAACTACCCTACAAATCCAAT
ap_B5_25		CGAGCCTCGGCCAAAGTCCACGTACAACTACCCTACAAATCCAAT
ap_B5_26		CCACGATTAGATGCCCGGCTAGGCTAACTACCCTACAAATCCAAT
ap_B5_27		CTCGGTGCCGTAAGCGTTGCCAAATAACTACCCTACAAATCCAAT
ap_B5_28		ACTCGACGATGCCTGTTACTGATAAAACTACCCTACAAATCCAAT
ap_B5_29		AAAGTAGGACTTCATGGTACGCAGCAACTACCCTACAAATCCAAT
ap_B5_30		TGCATGCCACCGTTTTTCCACAGCGAACTACCCTACAAATCCAAT
ap_B5_31		GTTAAGTGGCGGTGTGCTGTTCGGTAACTACCCTACAAATCCAAT
ap_B5_32		GGCGGCTGAGTCCTCAAAGGTAGCAAACTACCCTACAAATCCAAT
ap_B5_33		GGGTCCGGGACTGTGTATGAGGCACAACTACCCTACAAATCCAAT
ap_B5_34		ATCGGAAGGTGAAAGCTTGGTAAAAAACTACCCTACAAATCCAAT
ap_B5_35		TTCGATCCAGTTCTGGCAAACCGAAAACTACCCTACAAATCCAAT
ap_B5_36		GCATGAGGATTCCCGTTCCAGCGGCAACTACCCTACAAATCCAAT
ap_B5_37		CAATGGGTGATTGTTATTTGCACCTAACTACCCTACAAATCCAAT
ap_B5_38		CGTCTTTTGGAATGACACGAGGTCTAACTACCCTACAAATCCAAT
ap_B5_39		TGCGGCTGTGCTCCCTTGTGTTGTTAACTACCCTACAAATCCAAT
ap_B5_40		TACTCAAAATCGTGAGGACAACCAGAACTACCCTACAAATCCAAT

### Sheet: Dpr8
dpr8_B3_1		GTCCCTGCCTCTATATCTTTGAAAACCAGAGAATCAAGAAACAGG
dpr8_B3_2		GTCCCTGCCTCTATATCTTTACGCGCGACACAGAAAACTTTTGAG
dpr8_B3_3		GTCCCTGCCTCTATATCTTTAATTTCCCGAGATAAACAGTTTCGA
dpr8_B3_4		GTCCCTGCCTCTATATCTTTCGGCGGTTCCGGTGCGAATTTCACA
dpr8_B3_5		GTCCCTGCCTCTATATCTTTGTGAGGAACGTGATTCGGTTTATGG
dpr8_B3_6		GTCCCTGCCTCTATATCTTTCGTGCCAATGGTCGTGTCGAAAGTG
dpr8_B3_7		GTCCCTGCCTCTATATCTTTTGAGGGGACAACGTTCCGTGTGGGG
dpr8_B3_8		GTCCCTGCCTCTATATCTTTAGTCTTGAACTTATGCTAGTTATTT
dpr8_B3_9		GTCCCTGCCTCTATATCTTTCAGACACAAAATGCCTAGAAAAATG
dpr8_B3_10		GTCCCTGCCTCTATATCTTTACGAATCGAATCGAGAGTCGAGTCA
dpr8_B3_11		GTCCCTGCCTCTATATCTTTCTGATGCAGTATGGATTTTTCTTCA
dpr8_B3_12		GTCCCTGCCTCTATATCTTTAAATCTCGTGTCAGTGGCTCTATTT
dpr8_B3_13		GTCCCTGCCTCTATATCTTTCATTAGCTATCATCATTGGTTAGTT
dpr8_B3_14		GTCCCTGCCTCTATATCTTTAATTTGATCTTAGACCTATGCAATT
dpr8_B3_15		GTCCCTGCCTCTATATCTTTCGGCGAGTGCATTGCCTCGAATCTC
dpr8_B3_16		GTCCCTGCCTCTATATCTTTGAGGTAGACGGAGTGTCCAATTGGG
dpr8_B3_17		GTCCCTGCCTCTATATCTTTTGGCGTGGCCGGGACAAGGGTGGAG
dpr8_B3_18		GTCCCTGCCTCTATATCTTTATTGGAGGGTGTGCATGTGTAGAGT
dpr8_B3_19		GTCCCTGCCTCTATATCTTTGTCTCGGACCCGTCCTTGGGCGTCC
dpr8_B3_20		GTCCCTGCCTCTATATCTTTTCTGCTATTTCGTTCTATCTCATAC
dpr8_B3_21		AAACCGGAAACCAAGGACCGGCAGCTTCCACTCAACTTTAACCCG
dpr8_B3_22		GAGAGCACGTGGGCGTGCCCGCTCATTCCACTCAACTTTAACCCG
dpr8_B3_23		GTTTCACCGCCTTTCCTGCAGCGTTTTCCACTCAACTTTAACCCG
dpr8_B3_24		GCGGTTGTGGGACCAAATGACGGTTTTCCACTCAACTTTAACCCG
dpr8_B3_25		ACACCTTATGTATGGCCAAGTCTGTTTCCACTCAACTTTAACCCG
dpr8_B3_26		CGTCTTGCCAACGAGTCCTGTGATGTTCCACTCAACTTTAACCCG
dpr8_B3_27		CGGGGGTTAATGTATTGGGCGGCGCTTCCACTCAACTTTAACCCG
dpr8_B3_28		CCACTCAGTTTGCTTACATTTTACTTTCCACTCAACTTTAACCCG
dpr8_B3_29		CGAGGCGCCGTCCGTGCAGCCTGCCTTCCACTCAACTTTAACCCG
dpr8_B3_30		TGGCAAGACGATCCGAAACGAGACGTTCCACTCAACTTTAACCCG
dpr8_B3_31		CCCTTTCTCTGGGGTGGGATCGCGGTTCCACTCAACTTTAACCCG
dpr8_B3_32		TTTACCAGTTACTTATCAATGGAAGTTCCACTCAACTTTAACCCG
dpr8_B3_33		CAATCTTGTTCCATTCTTACCCCGCTTCCACTCAACTTTAACCCG
dpr8_B3_34		GAGTGTGGCCTGGTAATTAGCTACCTTCCACTCAACTTTAACCCG
dpr8_B3_35		TATACGCAATGTCCAATCCTCGGCGTTCCACTCAACTTTAACCCG
dpr8_B3_36		GATGTCGGTGACGGGTTCAACAATGTTCCACTCAACTTTAACCCG
dpr8_B3_37		TGCTTGTTGGACGGTCCTACAGCCGTTCCACTCAACTTTAACCCG
dpr8_B3_38		ATGCACGCGCACCGACGTCGGATTGTTCCACTCAACTTTAACCCG
dpr8_B3_39		TGGTTTTTCCGTATGCTCGATTTTTTTCCACTCAACTTTAACCCG
dpr8_B3_40		TACCATTACGAAAATCATCTGCTTATTCCACTCAACTTTAACCCG
dpr8_B5_1		CTCACTCCCAATCTCTATAAGAAAACCAGAGAATCAAGAAACAGG
dpr8_B5_2		CTCACTCCCAATCTCTATAAACGCGCGACACAGAAAACTTTTGAG
dpr8_B5_3		CTCACTCCCAATCTCTATAAAATTTCCCGAGATAAACAGTTTCGA
dpr8_B5_4		CTCACTCCCAATCTCTATAACGGCGGTTCCGGTGCGAATTTCACA
dpr8_B5_5		CTCACTCCCAATCTCTATAAGTGAGGAACGTGATTCGGTTTATGG
dpr8_B5_6		CTCACTCCCAATCTCTATAACGTGCCAATGGTCGTGTCGAAAGTG
dpr8_B5_7		CTCACTCCCAATCTCTATAATGAGGGGACAACGTTCCGTGTGGGG
dpr8_B5_8		CTCACTCCCAATCTCTATAAAGTCTTGAACTTATGCTAGTTATTT
dpr8_B5_9		CTCACTCCCAATCTCTATAACAGACACAAAATGCCTAGAAAAATG
dpr8_B5_10		CTCACTCCCAATCTCTATAAACGAATCGAATCGAGAGTCGAGTCA
dpr8_B5_11		CTCACTCCCAATCTCTATAACTGATGCAGTATGGATTTTTCTTCA
dpr8_B5_12		CTCACTCCCAATCTCTATAAAAATCTCGTGTCAGTGGCTCTATTT
dpr8_B5_13		CTCACTCCCAATCTCTATAACATTAGCTATCATCATTGGTTAGTT
dpr8_B5_14		CTCACTCCCAATCTCTATAAAATTTGATCTTAGACCTATGCAATT
dpr8_B5_15		CTCACTCCCAATCTCTATAACGGCGAGTGCATTGCCTCGAATCTC
dpr8_B5_16		CTCACTCCCAATCTCTATAAGAGGTAGACGGAGTGTCCAATTGGG
dpr8_B5_17		CTCACTCCCAATCTCTATAATGGCGTGGCCGGGACAAGGGTGGAG
dpr8_B5_18		CTCACTCCCAATCTCTATAAATTGGAGGGTGTGCATGTGTAGAGT
dpr8_B5_19		CTCACTCCCAATCTCTATAAGTCTCGGACCCGTCCTTGGGCGTCC
dpr8_B5_20		CTCACTCCCAATCTCTATAATCTGCTATTTCGTTCTATCTCATAC
dpr8_B5_21		AAACCGGAAACCAAGGACCGGCAGCAACTACCCTACAAATCCAAT
dpr8_B5_22		GAGAGCACGTGGGCGTGCCCGCTCAAACTACCCTACAAATCCAAT
dpr8_B5_23		GTTTCACCGCCTTTCCTGCAGCGTTAACTACCCTACAAATCCAAT
dpr8_B5_24		GCGGTTGTGGGACCAAATGACGGTTAACTACCCTACAAATCCAAT
dpr8_B5_25		ACACCTTATGTATGGCCAAGTCTGTAACTACCCTACAAATCCAAT
dpr8_B5_26		CGTCTTGCCAACGAGTCCTGTGATGAACTACCCTACAAATCCAAT
dpr8_B5_27		CGGGGGTTAATGTATTGGGCGGCGCAACTACCCTACAAATCCAAT
dpr8_B5_28		CCACTCAGTTTGCTTACATTTTACTAACTACCCTACAAATCCAAT
dpr8_B5_29		CGAGGCGCCGTCCGTGCAGCCTGCCAACTACCCTACAAATCCAAT
dpr8_B5_30		TGGCAAGACGATCCGAAACGAGACGAACTACCCTACAAATCCAAT
dpr8_B5_31		CCCTTTCTCTGGGGTGGGATCGCGGAACTACCCTACAAATCCAAT
dpr8_B5_32		TTTACCAGTTACTTATCAATGGAAGAACTACCCTACAAATCCAAT
dpr8_B5_33		CAATCTTGTTCCATTCTTACCCCGCAACTACCCTACAAATCCAAT
dpr8_B5_34		GAGTGTGGCCTGGTAATTAGCTACCAACTACCCTACAAATCCAAT
dpr8_B5_35		TATACGCAATGTCCAATCCTCGGCGAACTACCCTACAAATCCAAT
dpr8_B5_36		GATGTCGGTGACGGGTTCAACAATGAACTACCCTACAAATCCAAT
dpr8_B5_37		TGCTTGTTGGACGGTCCTACAGCCGAACTACCCTACAAATCCAAT
dpr8_B5_38		ATGCACGCGCACCGACGTCGGATTGAACTACCCTACAAATCCAAT
dpr8_B5_39		TGGTTTTTCCGTATGCTCGATTTTTAACTACCCTACAAATCCAAT
dpr8_B5_40		TACCATTACGAAAATCATCTGCTTAAACTACCCTACAAATCCAAT

### Sheet: Slp2
slp2_B3_1		GTCCCTGCCTCTATATCTTTGGCCAGTCGGGAGCGAGAGGCGGCT
slp2_B3_2		GTCCCTGCCTCTATATCTTTCTCAGGGGCTTTCAGTGTAGACTAA
slp2_B3_3		GTCCCTGCCTCTATATCTTTCTGTGGCGAGGGTCCCGGGGAATCG
slp2_B3_4		GTCCCTGCCTCTATATCTTTGCTGGCCAGCAAGCTAGGCGCCGTC
slp2_B3_5		GTCCCTGCCTCTATATCTTTGGGATCCAACATCCAGTAGTTGCCC
slp2_B3_6		GTCCCTGCCTCTATATCTTTCTTGACGAAACACTTATTCAGGCTC
slp2_B3_7		GTCCCTGCCTCTATATCTTTCGACGCTCGACGTTAATACACAGCC
slp2_B3_8		GTCCCTGCCTCTATATCTTTATTATGGTTGGGCGGAAATTTCGCT
slp2_B3_9		GTCCCTGCCTCTATATCTTTATACTTATGAGCTACATATGCTGCT
slp2_B3_10		GTCCCTGCCTCTATATCTTTTTCCTCGATCTTCACCATGATTCTT
slp2_B3_11		GTCCCTGCCTCTATATCTTTGCCTTTCTTATCCTTCACCGGCTTG
slp2_B3_12		GTCCCTGCCTCTATATCTTTATTGGTCATTATGTACTCGTAGATG
slp2_B3_13		GTCCCTGCCTCTATATCTTTCGCCACCGAGAGTTGCCTTTGATGA
slp2_B3_14		GTCCCTGCCTCTATATCTTTGGGTAGAATGGAATTAATGGAAAAG
slp2_B3_15		GTCCCTGCCTCTATATCTTTCACATCGAGATCCGATTCGGGATCG
slp2_B3_16		GTCCCTGCCTCTATATCTTTATCGGTTGTCTCCCCATCACATTCG
slp2_B3_17		GTCCCTGCCTCTATATCTTTGCCTGGATGTCCTGGTCCACCTTTC
slp2_B3_18		GTCCCTGCCTCTATATCTTTTGCGACGAAGGGCGGTGGTGGTGGT
slp2_B3_19		GTCCCTGCCTCTATATCTTTCGCCAGGTGTGGGTGGTGATGGGTG
slp2_B3_20		GGGTCCTATCAGGGATCTCTTGAAGTTCCACTCAACTTTAACCCG
slp2_B3_21		CAAAAATACACGATTTCACGTCCGTTTCCACTCAACTTTAACCCG
slp2_B3_22		GACTACGGTGACGGGTTTGTGAAGATTCCACTCAACTTTAACCCG
slp2_B3_23		GGCGAAGGGATTATAACGCTGATACTTCCACTCAACTTTAACCCG
slp2_B3_24		TCCGCCAATGAATACGTCTTCCGCCTTCCACTCAACTTTAACCCG
slp2_B3_25		GCCAGGATCATCATAGTGTCTTGGCTTCCACTCAACTTTAACCCG
slp2_B3_26		GTTCTCTCGCTTTACGTTCAGTTTTTTCCACTCAACTTTAACCCG
slp2_B3_27		CCAGTTCGTGGTATTCAGATTGTTATTCCACTCAACTTTAACCCG
slp2_B3_28		AGTCGCGGCTATATCTATGTACAGTTTCCACTCAACTTTAACCCG
slp2_B3_29		AGCGCTAATCTCGCTGGACGGCAGATTCCACTCAACTTTAACCCG
slp2_B3_30		ATTGTAGCTGTAAGGTGGCTTTTCGTTCCACTCAACTTTAACCCG
slp2_B3_31		CTGTTTGTTGTCCCGGTAGTATGGATTCCACTCAACTTTAACCCG
slp2_B3_32		CGGTGGTTGTGACGCCGCCGATGCTTTCCACTCAACTTTAACCCG
slp2_B3_33		ATCCTCGTCGTGATGCTCCACAGTCTTCCACTCAACTTTAACCCG
slp2_B3_34		CGCAACGGGAGCCGGTGACATGGAGTTCCACTCAACTTTAACCCG
slp2_B3_35		ATCGTTCGATTTATTTTCCGCATCGTTCCACTCAACTTTAACCCG
slp2_B3_36		GGGTAATCCCGGCAAGCCCGGTGGCTTCCACTCAACTTTAACCCG
slp2_B3_37		CTGGTAGAGCTCACTGCTCGTGGGTTTCCACTCAACTTTAACCCG
slp2_B3_38		GCCAGGCGAAAGGGGCGCCTGACCCTTCCACTCAACTTTAACCCG
slp2_B5_1		CTCACTCCCAATCTCTATAAATAACATTTTCAAGGTGCTATAGTT
slp2_B5_2		CTCACTCCCAATCTCTATAAGGCCAGTCGGGAGCGAGAGGCGGCT
slp2_B5_3		CTCACTCCCAATCTCTATAACTCAGGGGCTTTCAGTGTAGACTAA
slp2_B5_4		CTCACTCCCAATCTCTATAACTGTGGCGAGGGTCCCGGGGAATCG
slp2_B5_5		CTCACTCCCAATCTCTATAAGCTGGCCAGCAAGCTAGGCGCCGTC
slp2_B5_6		CTCACTCCCAATCTCTATAACATTTTTTTTCTAAAGGCTTTGCTA
slp2_B5_7		CTCACTCCCAATCTCTATAAGGACTTCAAATGTGGTGTCCTGGCC
slp2_B5_8		CTCACTCCCAATCTCTATAAGGGATCCAACATCCAGTAGTTGCCC
slp2_B5_9		CTCACTCCCAATCTCTATAACTTGACGAAACACTTATTCAGGCTC
slp2_B5_10		CTCACTCCCAATCTCTATAAAACAAGTTACCAACTCTGAAACACT
slp2_B5_11		CTCACTCCCAATCTCTATAACTGACGAATGGCCATCATGATTAGG
slp2_B5_12		CTCACTCCCAATCTCTATAACGACGCTCGACGTTAATACACAGCC
slp2_B5_13		CTCACTCCCAATCTCTATAAATTATGGTTGGGCGGAAATTTCGCT
slp2_B5_14		CTCACTCCCAATCTCTATAATCAAGCCAAAGAATCCTCCGATTCT
slp2_B5_15		CTCACTCCCAATCTCTATAACGGATAGGCAGCCAGTCCCGGGAAC
slp2_B5_16		CTCACTCCCAATCTCTATAAGCCTTTCTTATCCTTCACCGGCTTG
slp2_B5_17		CTCACTCCCAATCTCTATAAGTTTTAGTTTGATTTGCCGATGTGC
slp2_B5_18		CTCACTCCCAATCTCTATAATTCCTCGATCTTCACCATGATTCTT
slp2_B5_19		CTCACTCCCAATCTCTATAAGACGGGATGGGGACTTTGGAGCGCG
slp2_B5_20		CTCACTCCCAATCTCTATAACTGTTTGTTGTCCCGGTAGTATGGA
slp2_B5_21		AAAATCTGGTTTTCAAAGGGGATTTAACTACCCTACAAATCCAAT
slp2_B5_22		GGGTCCTATCAGGGATCTCTTGAAGAACTACCCTACAAATCCAAT
slp2_B5_23		CAAAAATACACGATTTCACGTCCGTAACTACCCTACAAATCCAAT
slp2_B5_24		GACTACGGTGACGGGTTTGTGAAGAAACTACCCTACAAATCCAAT
slp2_B5_25		GGCGAAGGGATTATAACGCTGATACAACTACCCTACAAATCCAAT
slp2_B5_26		AATTCAAGATAGCCAAAACCTTAAGAACTACCCTACAAATCCAAT
slp2_B5_27		GGGTAGAATGGAATTAATGGAAAAGAACTACCCTACAAATCCAAT
slp2_B5_28		TCCGCCAATGAATACGTCTTCCGCCAACTACCCTACAAATCCAAT
slp2_B5_29		GCCAGGATCATCATAGTGTCTTGGCAACTACCCTACAAATCCAAT
slp2_B5_30		ATATTACATATATCGCGGATATGTGAACTACCCTACAAATCCAAT
slp2_B5_31		ATTCAGGGTTAGACGCTTCTCGGAAAACTACCCTACAAATCCAAT
slp2_B5_32		GTTCTCTCGCTTTACGTTCAGTTTTAACTACCCTACAAATCCAAT
slp2_B5_33		CCAGTTCGTGGTATTCAGATTGTTAAACTACCCTACAAATCCAAT
slp2_B5_34		ATACTTATGAGCTACATATGCTGCTAACTACCCTACAAATCCAAT
slp2_B5_35		AGGATAGGTAAGAAATTGTCCAAACAACTACCCTACAAATCCAAT
slp2_B5_36		ATTGTAGCTGTAAGGTGGCTTTTCGAACTACCCTACAAATCCAAT
slp2_B5_37		CCTTGGAAGTTAGCTTTATTAGTTTAACTACCCTACAAATCCAAT
slp2_B5_38		AGCGCTAATCTCGCTGGACGGCAGAAACTACCCTACAAATCCAAT
slp2_B5_39		TTTCATTAGATTGGTGAGATTCAGCAACTACCCTACAAATCCAAT
slp2_B5_40		GTTATGTCTTATGGAGTTCTGCCAGAACTACCCTACAAATCCAAT

### Sheet: Svp
svp_B3_1		GTCCCTGCCTCTATATCTTTGAGCGCTTGAAGAAAGATTTGCAAC
svp_B3_2		GTCCCTGCCTCTATATCTTTTATCGCGAAGTCGGATACGGTTCCG
svp_B3_3		GTCCCTGCCTCTATATCTTTTCTGACCAGACGAGCCGGAGCAGGG
svp_B3_4		GTCCCTGCCTCTATATCTTTCGTTGAACAGCTTCGCGTCTCATGC
svp_B3_5		GTCCCTGCCTCTATATCTTTCAGGAGTACTCCGCGGAGTCGACAT
svp_B3_6		GTCCCTGCCTCTATATCTTTAGGTACGAGTGCCCGTTAAAGCCGG
svp_B3_7		GTCCCTGCCTCTATATCTTTAAGAAGGGTATGTTCTTGGCCCACT
svp_B3_8		GTCCCTGCCTCTATATCTTTAGTGGCGCCACATGGAGCGGCATGG
svp_B3_9		GTCCCTGCCTCTATATCTTTTGGTACTGCCCATGCATGCCGGCCA
svp_B3_10		GTCCCTGCCTCTATATCTTTTATTGACATTGATTGCGATGGTGTT
svp_B3_11		GTCCCTGCCTCTATATCTTTGCCACCACACGATCGGCGGCCATCG
svp_B3_12		GTCCCTGCCTCTATATCTTTAGTTCGCAGATGTTGTCGATGCCCA
svp_B3_13		CAAGAGTAAGTTAGATTACGTCGCATTCCACTCAACTTTAACCCG
svp_B3_14		ATGTTGTTGGGTTGCATGCACTGGCTTCCACTCAACTTTAACCCG
svp_B3_15		CACTGGCTGGCGTTTAGGACGAAGATTCCACTCAACTTTAACCCG
svp_B3_16		CCGGGCTGAGTGGGTGGTACGCGTCTTCCACTCAACTTTAACCCG
svp_B3_17		GTGGTGAAGAGCACGATCGCCTTGATTCCACTCAACTTTAACCCG
svp_B3_18		CGCAGCAGGAGCGAGATGTAGGAACTTCCACTCAACTTTAACCCG
svp_B3_19		ACCTGGTCGGTCACCTGCAGCTCCGTTCCACTCAACTTTAACCCG
svp_B3_20		GAGGCATGAAGTCCGGCGGCGGCCATTCCACTCAACTTTAACCCG
svp_B3_21		ATGCCCATGGGATCCCCGTTGGCAATTCCACTCAACTTTAACCCG
svp_B3_22		ATTTTGAGGCACTTCTTCAATCGACTTCCACTCAACTTTAACCCG
svp_B3_23		TGGAAGATGCGGATGTGGTCCATGATTCCACTCAACTTTAACCCG
svp_B3_24		ACCGCCGAGAAGAGCAGTCGGGCGGTTCCACTCAACTTTAACCCG
svp_B5_1		CTCACTCCCAATCTCTATAAGAGCGCTTGAAGAAAGATTTGCAAC
svp_B5_2		CTCACTCCCAATCTCTATAATATCGCGAAGTCGGATACGGTTCCG
svp_B5_3		CTCACTCCCAATCTCTATAATCTGACCAGACGAGCCGGAGCAGGG
svp_B5_4		CTCACTCCCAATCTCTATAACGTTGAACAGCTTCGCGTCTCATGC
svp_B5_5		CTCACTCCCAATCTCTATAACAGGAGTACTCCGCGGAGTCGACAT
svp_B5_6		CTCACTCCCAATCTCTATAAAGGTACGAGTGCCCGTTAAAGCCGG
svp_B5_7		CTCACTCCCAATCTCTATAATCTATGGGACAGTTTCTGCTGCCGC
svp_B5_8		CTCACTCCCAATCTCTATAAAAGAAGGGTATGTTCTTGGCCCACT
svp_B5_9		CTCACTCCCAATCTCTATAAAGTGGCGCCACATGGAGCGGCATGG
svp_B5_10		CTCACTCCCAATCTCTATAATGGTACTGCCCATGCATGCCGGCCA
svp_B5_11		CTCACTCCCAATCTCTATAAGCCACCACACGATCGGCGGCCATCG
svp_B5_12		CTCACTCCCAATCTCTATAAAGTTCGCAGATGTTGTCGATGCCCA
svp_B5_13		CAAGAGTAAGTTAGATTACGTCGCAAACTACCCTACAAATCCAAT
svp_B5_14		ATGTTGTTGGGTTGCATGCACTGGCAACTACCCTACAAATCCAAT
svp_B5_15		CACTGGCTGGCGTTTAGGACGAAGAAACTACCCTACAAATCCAAT
svp_B5_16		CCGGGCTGAGTGGGTGGTACGCGTCAACTACCCTACAAATCCAAT
svp_B5_17		GTGGTGAAGAGCACGATCGCCTTGAAACTACCCTACAAATCCAAT
svp_B5_18		CGCAGCAGGAGCGAGATGTAGGAACAACTACCCTACAAATCCAAT
svp_B5_19		TATTGACATTGATTGCGATGGTGTTAACTACCCTACAAATCCAAT
svp_B5_20		ACCTGGTCGGTCACCTGCAGCTCCGAACTACCCTACAAATCCAAT
svp_B5_21		GAGGCATGAAGTCCGGCGGCGGCCAAACTACCCTACAAATCCAAT
svp_B5_22		ATGCCCATGGGATCCCCGTTGGCAAAACTACCCTACAAATCCAAT
svp_B5_23		TGGAAGATGCGGATGTGGTCCATGAAACTACCCTACAAATCCAAT
svp_B5_24		ACCGCCGAGAAGAGCAGTCGGGCGGAACTACCCTACAAATCCAAT

### Sheet: Bsh
bsh_B3_1		GTCCCTGCCTCTATATCTTTGATTATTGTCGTGGGCAAATGCGCT
bsh_B3_2		GTCCCTGCCTCTATATCTTTGGCTGGCTTGTGATAGAAAATAGGG
bsh_B3_3		GTCCCTGCCTCTATATCTTTGCGGAGGTTGAGGTTGAGTCGTGGG
bsh_B3_4		GTCCCTGCCTCTATATCTTTCATTGGCATTGTCGCGCCGGCGCAG
bsh_B3_5		GTCCCTGCCTCTATATCTTTGGTGGTTGGACCGTGGAGTGCTGTG
bsh_B3_6		GTCCCTGCCTCTATATCTTTGTCCCTCGAACCGCTTTTCCAGACC
bsh_B3_7		GTCCCTGCCTCTATATCTTTCAGTAGCCGTCGCGGATGCGGATGC
bsh_B3_8		GTCCCTGCCTCTATATCTTTTGGCCTCATTAAGCATTGCCATTGC
bsh_B3_9		GTCCCTGCCTCTATATCTTTTGCCGTGCTTGGAGTCCCCGGATGA
bsh_B3_10		GTCCCTGCCTCTATATCTTTGGGCCAGTTCCGGCACACAGCCAGG
bsh_B3_11		GTCCCTGCCTCTATATCTTTGCGAGAGATATCCGAGGGTCATTTG
bsh_B3_12		GTCCCTGCCTCTATATCTTTTATGTTGTTTGCTCGTTGACGGTCG
bsh_B3_13		GTCCCTGCCTCTATATCTTTGCTGCTCGCTCGTCGGCTGAGTGGG
bsh_B3_14		GTCCCTGCCTCTATATCTTTTCGGATAGAGTACTCCATTGGATGC
bsh_B3_15		GTCCCTGCCTCTATATCTTTCGCCGACGATGTCCACGTCGCTGGA
bsh_B3_16		GTCCCTGCCTCTATATCTTTCGGCGATGCCGTTGGTATCACTACT
bsh_B3_17		GTCCCTGCCTCTATATCTTTGATCGGAGTAGTCATCCGTGGAGTA
bsh_B3_18		GTCCCTGCCTCTATATCTTTCCAACTGCTGCGAAATCTGATCTCC
bsh_B3_19		GTCCCTGCCTCTATATCTTTGAGCCTTCCTCCGGCGGCAGTGGCG
bsh_B3_20		GTCCCTGCCTCTATATCTTTGGAACCAGGTCTTCACCTGCGTCTC
bsh_B3_21		GCGAATGTTGCGACGGATGTTTGTGTTCCACTCAACTTTAACCCG
bsh_B3_22		CTCCGAAGAAGGGCGCTCCCCCGAATTCCACTCAACTTTAACCCG
bsh_B3_23		CACTACCTCCATTCAGGGGCGGCGGTTCCACTCAACTTTAACCCG
bsh_B3_24		GTTCGCTGCGTGAGAAGTCGACGGGTTCCACTCAACTTTAACCCG
bsh_B3_25		TGTAGTGGGAAGTTCCGTGTCGCGATTCCACTCAACTTTAACCCG
bsh_B3_26		CACGCTCCGGCGTGGACAGGTATCGTTCCACTCAACTTTAACCCG
bsh_B3_27		AACCCGACGCAGCCTGGTTGCTGCGTTCCACTCAACTTTAACCCG
bsh_B3_28		GAGCATGTGCGTCCGCAGGACTCAATTCCACTCAACTTTAACCCG
bsh_B3_29		TGCCGCCGACAGATCCGGGATTCAGTTCCACTCAACTTTAACCCG
bsh_B3_30		GGGCATTCACGCCCATTCCCAGTCCTTCCACTCAACTTTAACCCG
bsh_B3_31		CCACGGACTTGTAGGTGCCCGACGATTCCACTCAACTTTAACCCG
bsh_B3_32		TACGTGTCCTTGGACCGCGCGCGCGTTCCACTCAACTTTAACCCG
bsh_B3_33		CCTGCTGCATCAGGCACATCTGCAGTTCCACTCAACTTTAACCCG
bsh_B3_34		GAAATCCGTGATCGGTGTAGGGTGCTTCCACTCAACTTTAACCCG
bsh_B3_35		TCTATGTTAACTGGTAGAGTTTCGCTTCCACTCAACTTTAACCCG
bsh_B3_36		TCTTTGGCGCGTAGTTGTTGGTGTTTTCCACTCAACTTTAACCCG
bsh_B3_37		TGTCCTCGTCGCCACTGTCCGCCTCTTCCACTCAACTTTAACCCG
bsh_B3_38		CCGGCGGATGTTGTGCTGCTCCAGATTCCACTCAACTTTAACCCG
bsh_B3_39		ACAGCTGCGGATCACTGAACACCGTTTCCACTCAACTTTAACCCG
bsh_B3_40		GCTTTTTGTGCTTCATGCGGCGGTTTTCCACTCAACTTTAACCCG
bsh_B5_1		CTCACTCCCAATCTCTATAAGGCTGGCTTGTGATAGAAAATAGGG
bsh_B5_2		CTCACTCCCAATCTCTATAAGATTATTGTCGTGGGCAAATGCGCT
bsh_B5_3		CTCACTCCCAATCTCTATAAGCGGAGGTTGAGGTTGAGTCGTGGG
bsh_B5_4		CTCACTCCCAATCTCTATAACATTGGCATTGTCGCGCCGGCGCAG
bsh_B5_5		CTCACTCCCAATCTCTATAAGGTGGTTGGACCGTGGAGTGCTGTG
bsh_B5_6		CTCACTCCCAATCTCTATAAGTCCCTCGAACCGCTTTTCCAGACC
bsh_B5_7		CTCACTCCCAATCTCTATAACAGTAGCCGTCGCGGATGCGGATGC
bsh_B5_8		CTCACTCCCAATCTCTATAAGGGCCAGTTCCGGCACACAGCCAGG
bsh_B5_9		CTCACTCCCAATCTCTATAATGGCCTCATTAAGCATTGCCATTGC
bsh_B5_10		CTCACTCCCAATCTCTATAATGCCGTGCTTGGAGTCCCCGGATGA
bsh_B5_11		CTCACTCCCAATCTCTATAAGCGAGAGATATCCGAGGGTCATTTG
bsh_B5_12		CTCACTCCCAATCTCTATAATATGTTGTTTGCTCGTTGACGGTCG
bsh_B5_13		CTCACTCCCAATCTCTATAAGGAGATGTGCCAGCCAGCCGGGATA
bsh_B5_14		CTCACTCCCAATCTCTATAAGCTGCTCGCTCGTCGGCTGAGTGGG
bsh_B5_15		CTCACTCCCAATCTCTATAATCGGATAGAGTACTCCATTGGATGC
bsh_B5_16		CTCACTCCCAATCTCTATAACGCCGACGATGTCCACGTCGCTGGA
bsh_B5_17		CTCACTCCCAATCTCTATAAGATCGGAGTAGTCATCCGTGGAGTA
bsh_B5_18		CTCACTCCCAATCTCTATAACGGCGATGCCGTTGGTATCACTACT
bsh_B5_19		CTCACTCCCAATCTCTATAACCAACTGCTGCGAAATCTGATCTCC
bsh_B5_20		CTCACTCCCAATCTCTATAATGGCACTGGCCATCGCCGCCGCCTT
bsh_B5_21		CTCCGAAGAAGGGCGCTCCCCCGAAAACTACCCTACAAATCCAAT
bsh_B5_22		GCGAATGTTGCGACGGATGTTTGTGAACTACCCTACAAATCCAAT
bsh_B5_23		CACTACCTCCATTCAGGGGCGGCGGAACTACCCTACAAATCCAAT
bsh_B5_24		GTTCGCTGCGTGAGAAGTCGACGGGAACTACCCTACAAATCCAAT
bsh_B5_25		TGTAGTGGGAAGTTCCGTGTCGCGAAACTACCCTACAAATCCAAT
bsh_B5_26		CACGCTCCGGCGTGGACAGGTATCGAACTACCCTACAAATCCAAT
bsh_B5_27		AACCCGACGCAGCCTGGTTGCTGCGAACTACCCTACAAATCCAAT
bsh_B5_28		GGGCATTCACGCCCATTCCCAGTCCAACTACCCTACAAATCCAAT
bsh_B5_29		GAGCATGTGCGTCCGCAGGACTCAAAACTACCCTACAAATCCAAT
bsh_B5_30		TGCCGCCGACAGATCCGGGATTCAGAACTACCCTACAAATCCAAT
bsh_B5_31		CCACGGACTTGTAGGTGCCCGACGAAACTACCCTACAAATCCAAT
bsh_B5_32		TACGTGTCCTTGGACCGCGCGCGCGAACTACCCTACAAATCCAAT
bsh_B5_33		GAGGAGCAGTGATGGAGACCGGAGCAACTACCCTACAAATCCAAT
bsh_B5_34		CCTGCTGCATCAGGCACATCTGCAGAACTACCCTACAAATCCAAT
bsh_B5_35		GAAATCCGTGATCGGTGTAGGGTGCAACTACCCTACAAATCCAAT
bsh_B5_36		TCTATGTTAACTGGTAGAGTTTCGCAACTACCCTACAAATCCAAT
bsh_B5_37		TGTCCTCGTCGCCACTGTCCGCCTCAACTACCCTACAAATCCAAT
bsh_B5_38		TCTTTGGCGCGTAGTTGTTGGTGTTAACTACCCTACAAATCCAAT
bsh_B5_39		CCGGCGGATGTTGTGCTGCTCCAGAAACTACCCTACAAATCCAAT
bsh_B5_40		ACGGCGTTTTTGTGGTCAGCATTGTAACTACCCTACAAATCCAAT
